# Short and Long-read Sequencing Survey of the Dynamic Transcriptomes of African Swine Fever Virus and its Host

**DOI:** 10.1101/2020.02.27.967695

**Authors:** Ferenc Olasz, Dóra Tombácz, Gábor Torma, Zsolt Csabai, Norbert Moldován, Ákos Dörmő, István Prazsák, István Mészáros, Tibor Magyar, Vivien Tamás, Zoltán Zádori, Zsolt Boldogkői

**Author notes:** corresponding authors: Zsolt Boldogkői, Dóra Tombácz.

## Abstract

African swine fever virus (ASFV) is an important animal pathogen causing substantial economic losses in the swine industry globally. At present, little is known about the molecular biology of ASFV, including its transcriptome organization. In this study, we applied cutting-edge sequencing approaches, namely the Illumina short-read sequencing (SRS) and the Oxford Nanopore Technologies long-read sequencing (LRS) techniques, together with several library preparation chemistries to analyze the ASFV dynamic transcriptome. SRS can generate a large amount of high-precision sequencing reads, but it is inefficient for identifying long RNA molecules, transcript isoforms and overlapping transcripts. LRS can overcome these limitations, but this approach also has shortcomings, such as its high error rate and the low coverage. Amplification-based LRS techniques produce relatively high read counts but also high levels of spurious transcripts, whereas the non-amplified cDNA and direct RNA sequencing techniques are more precise but achieve lower throughput. The drawbacks of the various technologies can be circumvented by the combined use of these approaches.
