## Supplementary Table1 for "Short and Long-read Sequencing Survey of the Dynamic Transcriptomes of African Swine Fever Virus and its Host"

### Sheet: Munka1
Samples	Time point	Library prep approach	Minimum read length	Minimum mapped read length	Mean mapped read length	Stdev mapped length	Median read length	Median mapped read length	Max read length	Max mapped read length	Mismatch fraction	Stdev mismatch	Insertion fraction	Stdev insertion	Deletion fraction	Stdev deletion	GC fraction of aligned	Stdev GC content
Animal #1	4h	amplified cDNA	90	83	454.5	188.4	694	468	7436	2062	0.0243	8.25	0.0165	9.83	0.0402	14.19	0.368	70.76
Animal #1	8h	amplified cDNA	90	86	499.9	260.3	866	471	12562	3835	0.0245	10.41	0.0162	8.77	0.0413	17.52	0.352	94.32
Animal #1	12h	amplified cDNA	66	81	489.9	273.5	780	460	7657	3306	0.0237	9.92	0.017	14.25	0.0411	17	0.353	99.88
Animal #1	20h	amplified cDNA	68	80	405.9	192.2	607	393	7484	3277	0.024	7.81	0.0167	8.59	0.0409	13.18	0.367	73.44
Animal #2	4h	amplified cDNA	58	79	462.3	198.2	687	468	7196	2087	0.0237	8.53	0.0163	8.56	0.0388	14.51	0.367	74.09
Animal #2	8h	amplified cDNA	96	86	488.5	242.6	842	470	6612	3048	0.024	9.37	0.0163	9.15	0.0409	15.78	0.355	89.01
Animal #2	12h	amplified cDNA	64	81	461.6	235.4	719	431	10636	2828	0.0236	8.92	0.0167	12.71	0.0408	14.93	0.357	88.26
Animal #2	20h	amplified cDNA	71	82	400.3	203.7	524	379	11193	2889	0.0236	8.07	0.0162	8.15	0.0408	13.11	0.362	76.78
Animal #1 & #2	mixed	dcDNA	79	83	568.2	330.8	1013	511	67209	4504	0.0231	13.06	0.0316	96.51	0.0336	17.02	0.358	133.86
Animal #1 & #2	mixed	dRNA	1	99	636.9	3223.1	825	571	24804	3757	0.0323	15.59	0.0283	29.5	0.0552	24.31	0.35	116.54

### Sheet: Munka2
Samples	Time point	Library prep approach	Read count	Mapped read count	Mean read length
Animal #1	4h	amplified cDNA	1130020	18517	770,3±411,7
Animal #1	8h	amplified cDNA	548671	9245	992,8±592,9
Animal #1	12h	amplified cDNA	1230079	12779	899,4±514,1
Animal #1	20h	amplified cDNA	2759917	33189	664,2±378,7
Animal #2	4h	amplified cDNA	1562973	17668	764,9±426,4
Animal #2	8h	amplified cDNA	978909	13346	961,8±548,4
Animal #2	12h	amplified cDNA	1861829	13141	795,3±425,2
Animal #2	20h	amplified cDNA	1567961	8878	597,9±365,5
Animal #1 & #2	mixed	dcDNA	3591427	8587	1299,4±1045,4
Animal #1 & #2	mixed	dRNA	1891036	4361	952,9±597,2
